# Widespread gene-environment interactions shape the immune response to SARS-CoV-2 infection in hospitalized COVID-19 patients

**DOI:** 10.1101/2024.12.03.626676

**Authors:** Haley E Randolph, Raúl Aguirre-Gamboa, Elsa Brunet-Ratnasingham, Tomoko Nakanishi, Veronica Locher, Ellen Ketter, Cary Brandolino, Catherine Larochelle, Alexandre Prat, Nathalie Arbour, Anne Dumaine, Andrés Finzi, Madeleine Durand, J Brent Richards, Daniel E Kaufmann, Luis B Barreiro

## Abstract

Genome-wide association studies performed in patients with coronavirus disease 2019 (COVID-19) have uncovered various loci significantly associated with susceptibility to SARS-CoV-2 infection and COVID-19 disease severity. However, the underlying *cis*-regulatory genetic factors that contribute to heterogeneity in the response to SARS-CoV-2 infection and their impact on clinical phenotypes remain enigmatic. Here, we used single-cell RNA-sequencing to quantify genetic contributions to *cis*-regulatory variation in 361,119 peripheral blood mononuclear cells across 63 COVID-19 patients during acute infection, 39 samples collected in the convalescent phase, and 106 healthy controls. Expression quantitative trait loci (eQTL) mapping across cell types within each disease state group revealed thousands of *cis*-associated variants, of which hundreds were detected exclusively in immune cells derived from acute COVID-19 patients. Patient-specific genetic effects dissipated as infection resolved, suggesting that distinct gene regulatory networks are at play in the active infection state. Further, 17.2% of tested loci demonstrated significant cell state interactions with genotype, with pathways related to interferon responses and oxidative phosphorylation showing pronounced cell state-dependent variation, predominantly in CD14^+^ monocytes. Overall, we estimate that 25.6% of tested genes exhibit gene-environment interaction effects, highlighting the importance of environmental modifiers in the transcriptional regulation of the immune response to SARS-CoV-2. Our findings underscore the importance of expanding the study of regulatory variation to relevant cell types and disease contexts and argue for the existence of extensive gene-environment effects among patients responding to an infection.
