## Supplemental Table 1 for "Widespread gene-environment interactions shape the immune response to SARS-CoV-2 infection in hospitalized COVID-19 patients"

### Sheet: per_sample
Table S1: Sample meta data. Description of cohort samples, including demographic information about donors and technical batch information.
sample_ID: unique sample ID
individual_ID: individual ID
Sex: sex of individual
Age: age of individual in years
DSO: days after symptom onset
RespSupp_Sampling: respiratory support score at the time of patient sampling (-1 = follow-up, 0 = moderate, 1 = severe, 2/3/4 = critical)
Severity_Sampling: categorical severity sampling score at the time of patient sampling
Dataset: dataset/batch from which the data originated
Timepoint: time point in which the sample was collected (control = healthy control, baseline_inf = COVID patient and DSO <= 20, followup_inf = COVID follow-up, defined as DSO > 20)
count-[celltype]: number of cells detected in that sample for that cell type
BMI: body mass index
sample_ID	individual_ID	Sex	Age	DSO	RespSupp_Sampling	Severity_Sampling	Dataset	Timepoint	count-CD14_monocytes	count-CD16_monocytes	count-CD4_T	count-CD8_T	count-B	count-NK	BMI
CHUM-2_DSO-12	CHUM-2	F	79	12	3	CRITICAL	COVID_B1	baseline_inf	1537	22	225	108	19	260	25.7571
CHUM-4_DSO-12	CHUM-4	F	55	12	3	CRITICAL	COVID_B1	baseline_inf	320	0	1029	167	177	39	28.8705
CHUM-5_DSO-13	CHUM-5	M	48	13	1	SEVERE	COVID_B1	baseline_inf	537	70	837	482	222	210	NA
CHUM-6_DSO-17	CHUM-6	F	81	17	3	CRITICAL	COVID_B1	baseline_inf	503	41	261	85	2317	51	29.0498
CHUM-10_DSO-11	CHUM-10	M	66	11	3	CRITICAL	COVID_B1	baseline_inf	231	0	233	146	150	41	32.567
CHUM-11_DSO-11	CHUM-11	F	33	11	3	CRITICAL	COVID_B1	baseline_inf	282	19	503	112	29	145	28.3039
CHUM-12_DSO-12	CHUM-12	M	53	12	3	CRITICAL	COVID_B1	baseline_inf	752	164	403	147	181	397	27.848
CHUM-15_DSO-14	CHUM-15	M	72	14	3	CRITICAL	COVID_B1	baseline_inf	737	13	573	78	105	277	27.7177
CHUM-19_DSO-10	CHUM-19	M	50	10	4	CRITICAL	COVID_B1	baseline_inf	594	2	619	160	324	31	30.4498
CHUM-23_DSO-13	CHUM-23	M	49	13	1	SEVERE	COVID_B1	baseline_inf	571	31	775	114	173	67	25.6173
CHUM-24_DSO-20	CHUM-24	M	69	20	3	CRITICAL	COVID_B1	baseline_inf	349	30	463	416	46	73	24.6692
CHUM-31_DSO-10	CHUM-31	M	68	10	3	CRITICAL	COVID_B1	baseline_inf	1155	42	498	341	157	52	31.8825
CHUM-32_DSO-13	CHUM-32	F	60	13	3	CRITICAL	COVID_B1	baseline_inf	474	11	665	353	151	95	33.9624
CHUM-37_DSO-9	CHUM-37	M	73	9	1	SEVERE	COVID_B1	baseline_inf	898	34	570	229	206	266	25.0309
CHUM-41_DSO-12	CHUM-41	M	77	12	3	CRITICAL	COVID_B1	baseline_inf	471	13	938	103	253	149	29.9383
CHUM-42_DSO-15	CHUM-42	F	65	15	0	MODERATE	COVID_B1	baseline_inf	440	20	944	94	362	354	36.3269
CHUM-43_DSO-18	CHUM-43	M	80	18	1	SEVERE	COVID_B1	baseline_inf	901	25	858	376	129	434	31.1227
CHUM-45_DSO-14	CHUM-45	M	67	14	0	MODERATE	COVID_B1	baseline_inf	421	4	802	442	227	242	NA
CHUM-51_DSO-10	CHUM-51	M	67	10	3	CRITICAL	COVID_B1	baseline_inf	1490	77	507	105	210	78	31.151
CHUM-61_DSO-9	CHUM-61	F	84	9	0	MODERATE	COVID_B1	baseline_inf	1047	93	1033	97	147	308	25.8403
CHUM-67_DSO-13	CHUM-67	F	63	13	0	MODERATE	COVID_B1	baseline_inf	820	57	668	209	255	172	NA
CHUM-74_DSO-8	CHUM-74	M	46	8	0	MODERATE	COVID_B1	baseline_inf	258	58	1081	168	433	288	31.8481
CHUM-75_DSO-10	CHUM-75	M	60	10	0	MODERATE	COVID_B1	baseline_inf	1217	34	633	261	552	401	NA
CHUM-82_DSO-11	CHUM-82	F	71	11	3	CRITICAL	COVID_B1	baseline_inf	297	17	242	47	203	76	48.8988
CHUM-86_DSO-10	CHUM-86	F	78	10	3	CRITICAL	COVID_B1	baseline_inf	226	0	548	150	66	71	28.3423
CHUM-87_DSO-8	CHUM-87	M	73	8	0	MODERATE	COVID_B1	baseline_inf	734	79	799	134	60	38	27.3585
CHUM-88_DSO-14	CHUM-88	F	87	14	0	MODERATE	COVID_B1	baseline_inf	791	86	1129	44	159	425	NA
CHUM-89_DSO-15	CHUM-89	F	88	15	1	SEVERE	COVID_B1	baseline_inf	1673	138	612	251	367	515	NA
CHUM-90_DSO-9	CHUM-90	M	68	9	3	CRITICAL	COVID_B1	baseline_inf	635	7	878	165	374	181	23.3355
CHUM-91_DSO-11	CHUM-91	M	34	11	2	CRITICAL	COVID_B1	baseline_inf	905	33	627	310	766	243	NA
CHUM-92_DSO-8	CHUM-92	M	49	8	1	SEVERE	COVID_B1	baseline_inf	441	22	343	219	490	160	NA
CHUM-95_DSO-18	CHUM-95	M	52	18	0	MODERATE	COVID_B1	baseline_inf	512	76	953	533	173	387	NA
CHUM-98_DSO-8	CHUM-98	F	88	8	1	SEVERE	COVID_B1	baseline_inf	787	2	663	629	80	59	NA
CHUM-103_DSO-11	CHUM-103	F	85	11	2	CRITICAL	COVID_B1	baseline_inf	1592	46	163	134	98	183	28.6421
CHUM-112_DSO-15	CHUM-112	M	51	15	3	CRITICAL	COVID_B1	baseline_inf	1035	140	388	135	41	153	22.2644
CHUM-118_DSO-12	CHUM-118	M	66	12	3	CRITICAL	COVID_B1	baseline_inf	1310	99	494	73	325	169	30.6585
CHUM-120_DSO-13	CHUM-120	M	69	13	1	SEVERE	COVID_B1	baseline_inf	275	49	354	231	189	318	25.5556
CHUM-121_DSO-7	CHUM-121	F	81	7	1	SEVERE	COVID_B1	baseline_inf	921	19	604	130	114	207	NA
CHUM-123_DSO-13	CHUM-123	M	57	13	3	CRITICAL	COVID_B1	baseline_inf	252	63	498	215	11	146	23.3887
CHUM-125_DSO-9	CHUM-125	F	81	9	1	SEVERE	COVID_B1	baseline_inf	816	6	482	279	5	109	NA
CHUM-127_DSO-14	CHUM-127	M	62	14	2	CRITICAL	COVID_B1	baseline_inf	531	3	358	379	142	109	NA
CHUM-130_DSO-15	CHUM-130	F	62	15	0	MODERATE	COVID_B1	baseline_inf	990	11	494	193	31	71	22.3183
CHUM-149_DSO-10	CHUM-149	M	30	10	0	MODERATE	COVID_B1	baseline_inf	921	135	738	372	358	111	NA
CHUM-163_DSO-13	CHUM-163	M	78	13	0	MODERATE	COVID_B1	baseline_inf	440	20	1222	252	60	208	21.1601
CHUM-164_DSO-9	CHUM-164	M	76	9	1	SEVERE	COVID_B1	baseline_inf	514	26	1319	198	61	93	37.7131
CHUM-165_DSO-15	CHUM-165	M	49	15	0	MODERATE	COVID_B1	baseline_inf	197	18	1346	177	275	135	NA
CHUM-167_DSO-19	CHUM-167	M	71	19	2	CRITICAL	COVID_B1	baseline_inf	478	1	909	735	140	205	NA
CHUM-168_DSO-10	CHUM-168	F	50	10	0	MODERATE	COVID_B1	baseline_inf	657	2	1007	779	183	84	18.8719
CHUM-169_DSO-6	CHUM-169	F	48	6	0	MODERATE	COVID_B1	baseline_inf	873	40	1047	194	140	108	18.5698
CHUM-32_DSO-120	CHUM-32	F	60	120	-1	FOLLOWUP	COVID_B1	followup_inf	355	58	1177	513	317	188	33.9624
CHUM-45_DSO-92	CHUM-45	M	67	92	-1	FOLLOWUP	COVID_B1	followup_inf	509	164	987	711	176	491	NA
CHUM-123_DSO-75	CHUM-123	M	57	75	-1	FOLLOWUP	COVID_B1	followup_inf	295	68	522	613	52	231	23.3887
CHUM-127_DSO-129	CHUM-127	M	62	129	-1	FOLLOWUP	COVID_B1	followup_inf	322	63	842	708	127	191	NA
CHUM-130_DSO-101	CHUM-130	F	62	101	-1	FOLLOWUP	COVID_B1	followup_inf	1680	35	564	452	33	128	22.3183
CHUM-163_DSO-31	CHUM-163	M	78	31	-1	FOLLOWUP	COVID_B1	followup_inf	492	76	990	359	28	247	21.1601
CHUM-168_DSO-126	CHUM-168	F	50	126	-1	FOLLOWUP	COVID_B1	followup_inf	619	23	646	789	116	127	18.8719
CHUM-120_DSO-86	CHUM-120	M	69	86	-1	FOLLOWUP	COVID_B1	followup_inf	208	74	490	412	122	291	25.5556
CHUM-AB-2073_DSO-NA	CHUM-AB-2073	M	56	NA	NA	CTL	COVID_B1	control	467	56	1101	316	547	163	NA
CHUM-ALB-2126_DSO-NA	CHUM-ALB-2126	F	41	NA	NA	CTL	COVID_B1	control	581	95	789	330	437	154	NA
CHUM-CMG-2049_DSO-NA	CHUM-CMG-2049	M	50	NA	NA	CTL	COVID_B1	control	461	56	923	135	229	174	NA
CHUM-EG-1148-3_DSO-NA	CHUM-EG-1148-3	M	65	NA	NA	CTL	COVID_B1	control	223	86	691	239	200	286	NA
CHUM-EL-2068_DSO-NA	CHUM-EL-2068	M	51	NA	NA	CTL	COVID_B1	control	364	55	950	181	667	259	NA
CHUM-FM-1317-2_DSO-NA	CHUM-FM-1317-2	F	39	NA	NA	CTL	COVID_B1	control	527	48	1368	420	148	261	NA
CHUM-GT-1337_DSO-NA	CHUM-GT-1337	M	70	NA	NA	CTL	COVID_B1	control	435	52	556	225	157	202	NA
CHUM-JL-1248-2_DSO-NA	CHUM-JL-1248-2	M	66	NA	NA	CTL	COVID_B1	control	255	0	380	96	951	67	NA
CHUM-JLC-1743-2_DSO-NA	CHUM-JLC-1743-2	M	59	NA	NA	CTL	COVID_B1	control	285	74	941	220	282	178	NA
CHUM-JPD-1184A-2_DSO-NA	CHUM-JPD-1184A-2	M	58	NA	NA	CTL	COVID_B1	control	459	29	480	142	191	128	NA
CHUM-MBP-1535-2_DSO-NA	CHUM-MBP-1535-2	F	41	NA	NA	CTL	COVID_B1	control	580	178	955	179	260	283	NA
CHUM-MLC-2148_DSO-NA	CHUM-MLC-2148	F	60	NA	NA	CTL	COVID_B1	control	116	37	470	513	176	85	NA
CHUM-MLD-1362-2_DSO-NA	CHUM-MLD-1362-2	F	45	NA	NA	CTL	COVID_B1	control	345	82	629	60	71	113	NA
CHUM-MM-1289-3_DSO-NA	CHUM-MM-1289-3	M	57	NA	NA	CTL	COVID_B1	control	534	24	966	256	302	184	NA
CHUM-NGG-2145_DSO-NA	CHUM-NGG-2145	F	38	NA	NA	CTL	COVID_B1	control	203	27	820	267	135	149	NA
CHUM-RB-1174-3_DSO-NA	CHUM-RB-1174-3	M	63	NA	NA	CTL	COVID_B1	control	340	31	692	110	373	220	NA
CHUM-RG-1292-4_DSO-NA	CHUM-RG-1292-4	M	65	NA	NA	CTL	COVID_B1	control	375	117	768	126	222	452	NA
CHUM-SAL-1767-2_DSO-NA	CHUM-SAL-1767-2	M	40	NA	NA	CTL	COVID_B1	control	330	85	651	272	235	615	NA
CHUM-17_DSO-197	CHUM-17	M	52	197	-1	FOLLOWUP	COVID_B2	followup_inf	136	19	708	239	152	178	NA
CHUM-17_DSO-94	CHUM-17	M	52	94	-1	FOLLOWUP	COVID_B2	followup_inf	132	19	768	263	185	120	NA
CHUM-31_DSO-261	CHUM-31	M	69	261	-1	FOLLOWUP	COVID_B2	followup_inf	226	40	411	498	47	241	31.8825
CHUM-45_DSO-232	CHUM-45	M	67	232	-1	FOLLOWUP	COVID_B2	followup_inf	236	87	498	312	52	230	NA
CHUM-45_DSO-147	CHUM-45	M	67	147	-1	FOLLOWUP	COVID_B2	followup_inf	179	69	425	250	47	176	NA
CHUM-54_DSO-14	CHUM-54	M	62	14	1	SEVERE	COVID_B2	baseline_inf	298	1	440	450	141	235	NA
CHUM-59_DSO-222	CHUM-59	F	48	222	-1	FOLLOWUP	COVID_B2	followup_inf	102	27	839	336	115	94	NA
CHUM-73_DSO-12	CHUM-73	M	33	12	1	SEVERE	COVID_B2	baseline_inf	60	0	756	140	88	88	NA
CHUM-73_DSO-121	CHUM-73	M	33	121	-1	FOLLOWUP	COVID_B2	followup_inf	182	10	673	220	103	207	NA
CHUM-73_DSO-205	CHUM-73	M	33	205	-1	FOLLOWUP	COVID_B2	followup_inf	184	7	826	251	110	192	NA
CHUM-97_DSO-188	CHUM-97	M	38	188	-1	FOLLOWUP	COVID_B2	followup_inf	150	59	832	331	103	50	33.5153
CHUM-97_DSO-370	CHUM-97	M	38	370	-1	FOLLOWUP	COVID_B2	followup_inf	226	96	642	314	74	95	33.5153
CHUM-120_DSO-135	CHUM-120	M	69	135	-1	FOLLOWUP	COVID_B2	followup_inf	120	45	340	405	102	315	25.5556
CHUM-120_DSO-214	CHUM-120	M	69	214	-1	FOLLOWUP	COVID_B2	followup_inf	154	60	304	321	145	411	25.5556
CHUM-122_DSO-13	CHUM-122	M	61	13	2	CRITICAL	COVID_B2	baseline_inf	591	49	257	144	237	36	NA
CHUM-122_DSO-73	CHUM-122	M	61	73	-1	FOLLOWUP	COVID_B2	followup_inf	146	49	251	412	99	81	NA
CHUM-127_DSO-207	CHUM-127	M	62	207	-1	FOLLOWUP	COVID_B2	followup_inf	270	25	474	432	50	148	NA
CHUM-130_DSO-255	CHUM-130	F	62	255	-1	FOLLOWUP	COVID_B2	followup_inf	410	36	274	125	4	68	22.3183
CHUM-169_DSO-39	CHUM-169	F	48	39	-1	FOLLOWUP	COVID_B2	followup_inf	465	45	602	96	73	76	18.5698
CHUM-169_DSO-193	CHUM-169	F	48	193	-1	FOLLOWUP	COVID_B2	followup_inf	394	14	503	73	136	42	18.5698
CHUM-171_DSO-16	CHUM-171	M	54	16	1	SEVERE	COVID_B2	baseline_inf	280	7	439	280	145	85	NA
CHUM-171_DSO-72	CHUM-171	M	54	72	-1	FOLLOWUP	COVID_B2	followup_inf	202	57	554	497	122	136	NA
CHUM-171_DSO-115	CHUM-171	M	54	115	-1	FOLLOWUP	COVID_B2	followup_inf	176	55	550	454	88	126	NA
CHUM-174_DSO-151	CHUM-174	M	54	151	-1	FOLLOWUP	COVID_B2	followup_inf	290	104	422	283	61	435	29.4204
CHUM-184_DSO-153	CHUM-184	F	54	153	-1	FOLLOWUP	COVID_B2	followup_inf	201	15	807	141	9	100	57.8035
CHUM-184_DSO-18	CHUM-184	F	54	18	3	CRITICAL	COVID_B2	baseline_inf	363	28	632	121	8	90	57.8035
CHUM-196_DSO-38	CHUM-196	M	58	38	-1	FOLLOWUP	COVID_B2	followup_inf	292	7	244	108	163	52	28.2828
CHUM-196_DSO-8	CHUM-196	M	58	8	2	CRITICAL	COVID_B2	baseline_inf	244	0	253	94	213	66	28.2828
CHUM-200_DSO-121	CHUM-200	F	54	121	-1	FOLLOWUP	COVID_B2	followup_inf	104	6	390	109	23	22	35.5469
CHUM-200_DSO-9	CHUM-200	F	54	9	3	CRITICAL	COVID_B2	baseline_inf	190	1	280	48	43	27	35.5469
CHUM-200_DSO-38	CHUM-200	F	54	38	-1	FOLLOWUP	COVID_B2	followup_inf	398	33	728	217	28	65	35.5469
CHUM-204_DSO-46	CHUM-204	M	40	46	-1	FOLLOWUP	COVID_B2	followup_inf	230	38	663	466	135	60	NA
CHUM-204_DSO-96	CHUM-204	M	40	96	-1	FOLLOWUP	COVID_B2	followup_inf	198	43	774	543	220	70	NA
CHUM-204_DSO-10	CHUM-204	M	40	10	0	MODERATE	COVID_B2	baseline_inf	328	16	870	546	322	42	NA
CHUM-207_DSO-16	CHUM-207	F	36	16	2	CRITICAL	COVID_B2	baseline_inf	136	2	963	280	177	49	NA
CHUM-207_DSO-51	CHUM-207	F	36	51	-1	FOLLOWUP	COVID_B2	followup_inf	188	49	1053	419	125	99	NA
CHUM-222_DSO-51	CHUM-222	M	42	51	-1	FOLLOWUP	COVID_B2	followup_inf	215	40	650	507	56	122	32.764
CHUM-222_DSO-16	CHUM-222	M	42	16	2	CRITICAL	COVID_B2	baseline_inf	227	1	1160	209	114	22	32.764
CHUM-238_DSO-10	CHUM-238	M	43	10	1	SEVERE	COVID_B2	baseline_inf	630	1	984	215	186	137	NA
CHUM-241_DSO-11	CHUM-241	M	52	11	1	SEVERE	COVID_B2	baseline_inf	151	4	427	311	213	150	NA
CHUM-244_DSO-68	CHUM-244	F	75	68	-1	FOLLOWUP	COVID_B2	followup_inf	137	23	1198	157	144	139	NA
CHUM-268_DSO-38	CHUM-268	M	26	38	-1	FOLLOWUP	COVID_B2	followup_inf	202	20	616	443	49	43	NA
CHUM-268_DSO-9	CHUM-268	M	26	9	1	SEVERE	COVID_B2	baseline_inf	268	0	522	496	131	245	NA
CHUM-269_DSO-13	CHUM-269	M	63	13	2	CRITICAL	COVID_B2	baseline_inf	336	1	538	131	172	291	NA
CHUM-269_DSO-74	CHUM-269	M	63	74	-1	FOLLOWUP	COVID_B2	followup_inf	199	45	917	396	136	414	NA
HMN83551_DSO-NA	HMN83551	M	41	NA	NA	CTL	IAV	control	159	4	896	221	68	24	NA
HMN83552_DSO-NA	HMN83552	M	54	NA	NA	CTL	IAV	control	137	10	856	209	32	95	NA
HMN83558_DSO-NA	HMN83558	M	47	NA	NA	CTL	IAV	control	62	1	629	74	188	1	NA
HMN83553_DSO-NA	HMN83553	M	53	NA	NA	CTL	IAV	control	24	1	1035	259	49	39	NA
HMN83554_DSO-NA	HMN83554	M	41	NA	NA	CTL	IAV	control	247	0	698	371	147	37	NA
HMN83559_DSO-NA	HMN83559	M	47	NA	NA	CTL	IAV	control	124	1	831	223	121	51	NA
HMN83556_DSO-NA	HMN83556	M	27	NA	NA	CTL	IAV	control	249	7	840	220	185	42	NA
HMN83560_DSO-NA	HMN83560	M	23	NA	NA	CTL	IAV	control	56	3	826	132	45	64	NA
HMN83555_DSO-NA	HMN83555	M	39	NA	NA	CTL	IAV	control	171	3	643	187	82	85	NA
HMN83561_DSO-NA	HMN83561	M	39	NA	NA	CTL	IAV	control	392	2	731	128	49	62	NA
HMN83562_DSO-NA	HMN83562	M	47	NA	NA	CTL	IAV	control	113	4	763	387	38	15	NA
HMN83557_DSO-NA	HMN83557	M	28	NA	NA	CTL	IAV	control	74	3	711	426	36	35	NA
HMN83565_DSO-NA	HMN83565	M	40	NA	NA	CTL	IAV	control	31	0	682	152	64	47	NA
HMN83568_DSO-NA	HMN83568	M	33	NA	NA	CTL	IAV	control	312	5	675	144	68	32	NA
HMN83564_DSO-NA	HMN83564	M	39	NA	NA	CTL	IAV	control	81	1	625	84	92	27	NA
HMN83569_DSO-NA	HMN83569	M	44	NA	NA	CTL	IAV	control	149	1	835	233	170	62	NA
HMN83570_DSO-NA	HMN83570	M	45	NA	NA	CTL	IAV	control	141	4	606	58	27	59	NA
HMN83567_DSO-NA	HMN83567	M	35	NA	NA	CTL	IAV	control	109	0	812	198	50	26	NA
HMN83563_DSO-NA	HMN83563	M	42	NA	NA	CTL	IAV	control	62	22	609	91	53	68	NA
HMN83566_DSO-NA	HMN83566	M	51	NA	NA	CTL	IAV	control	112	2	522	117	33	58	NA
HMN83575_DSO-NA	HMN83575	M	52	NA	NA	CTL	IAV	control	38	0	486	68	23	3	NA
HMN83571_DSO-NA	HMN83571	M	54	NA	NA	CTL	IAV	control	151	5	538	361	47	92	NA
HMN83572_DSO-NA	HMN83572	M	44	NA	NA	CTL	IAV	control	161	2	945	222	122	15	NA
HMN83576_DSO-NA	HMN83576	M	52	NA	NA	CTL	IAV	control	149	0	1014	421	93	34	NA
HMN83577_DSO-NA	HMN83577	M	39	NA	NA	CTL	IAV	control	317	6	670	261	135	30	NA
HMN83578_DSO-NA	HMN83578	M	52	NA	NA	CTL	IAV	control	109	3	584	311	84	10	NA
HMN83574_DSO-NA	HMN83574	M	43	NA	NA	CTL	IAV	control	223	5	710	198	53	109	NA
HMN83579_DSO-NA	HMN83579	M	49	NA	NA	CTL	IAV	control	180	0	1507	315	179	26	NA
HMN52532_DSO-NA	HMN52532	M	46	NA	NA	CTL	IAV	control	149	11	904	76	150	54	NA
HMN83573_DSO-NA	HMN83573	M	30	NA	NA	CTL	IAV	control	116	2	588	228	97	11	NA
HMN83580_DSO-NA	HMN83580	M	46	NA	NA	CTL	IAV	control	76	0	768	225	97	22	NA
HMN52538_DSO-NA	HMN52538	M	26	NA	NA	CTL	IAV	control	123	3	676	133	108	21	NA
HMN52533_DSO-NA	HMN52533	M	21	NA	NA	CTL	IAV	control	185	0	748	167	262	18	NA
HMN52536_DSO-NA	HMN52536	M	48	NA	NA	CTL	IAV	control	288	2	749	413	66	31	NA
HMN52537_DSO-NA	HMN52537	M	53	NA	NA	CTL	IAV	control	127	10	703	268	131	46	NA
HMN52534_DSO-NA	HMN52534	M	61	NA	NA	CTL	IAV	control	133	5	824	79	176	66	NA
HMN52544_DSO-NA	HMN52544	M	32	NA	NA	CTL	IAV	control	519	1	826	85	160	38	NA
HMN52545_DSO-NA	HMN52545	M	69	NA	NA	CTL	IAV	control	143	6	491	208	203	36	NA
HMN52535_DSO-NA	HMN52535	M	49	NA	NA	CTL	IAV	control	186	20	865	618	105	69	NA
HMN52558_DSO-NA	HMN52558	M	65	NA	NA	CTL	IAV	control	128	6	469	266	118	45	NA
HMN52552_DSO-NA	HMN52552	M	52	NA	NA	CTL	IAV	control	99	7	1055	279	208	37	NA
HMN52543_DSO-NA	HMN52543	M	21	NA	NA	CTL	IAV	control	140	2	580	113	201	4	NA
HMN52540_DSO-NA	HMN52540	M	53	NA	NA	CTL	IAV	control	106	0	1175	177	63	13	NA
HMN52542_DSO-NA	HMN52542	M	43	NA	NA	CTL	IAV	control	72	8	907	172	219	9	NA
HMN52551_DSO-NA	HMN52551	M	69	NA	NA	CTL	IAV	control	242	9	873	250	118	24	NA
HMN52539_DSO-NA	HMN52539	M	51	NA	NA	CTL	IAV	control	146	22	892	197	118	33	NA
HMN52541_DSO-NA	HMN52541	M	37	NA	NA	CTL	IAV	control	132	0	986	302	167	21	NA
HMN52553_DSO-NA	HMN52553	M	34	NA	NA	CTL	IAV	control	126	1	966	190	168	13	NA
HMN52554_DSO-NA	HMN52554	M	53	NA	NA	CTL	IAV	control	165	22	1319	165	128	92	NA
HMN52556_DSO-NA	HMN52556	M	38	NA	NA	CTL	IAV	control	180	8	924	231	227	56	NA
HMN52547_DSO-NA	HMN52547	M	28	NA	NA	CTL	IAV	control	163	7	931	224	90	24	NA
HMN52557_DSO-NA	HMN52557	M	59	NA	NA	CTL	IAV	control	168	6	637	262	129	4	NA
HMN52560_DSO-NA	HMN52560	M	37	NA	NA	CTL	IAV	control	43	3	805	123	106	108	NA
HMN52549_DSO-NA	HMN52549	M	38	NA	NA	CTL	IAV	control	236	2	1186	366	201	11	NA
HMN52546_DSO-NA	HMN52546	M	38	NA	NA	CTL	IAV	control	132	2	665	226	76	11	NA
HMN52548_DSO-NA	HMN52548	M	21	NA	NA	CTL	IAV	control	251	0	566	112	393	7	NA
HMN52559_DSO-NA	HMN52559	M	67	NA	NA	CTL	IAV	control	170	4	973	135	293	125	NA
HMN52550_DSO-NA	HMN52550	M	34	NA	NA	CTL	IAV	control	144	3	691	225	102	13	NA
HMN52555_DSO-NA	HMN52555	M	37	NA	NA	CTL	IAV	control	207	26	677	202	94	57	NA
HMN52561_DSO-NA	HMN52561	M	53	NA	NA	CTL	IAV	control	220	13	737	144	55	35	NA
HMN171215_DSO-NA	HMN171215	M	28	NA	NA	CTL	IAV	control	134	1	1187	177	224	50	NA
HMN171229_DSO-NA	HMN171229	M	50	NA	NA	CTL	IAV	control	50	3	915	235	62	7	NA
HMN171233_DSO-NA	HMN171233	M	52	NA	NA	CTL	IAV	control	18	1	665	110	114	25	NA
HMN171218_DSO-NA	HMN171218	M	47	NA	NA	CTL	IAV	control	388	9	1051	243	153	135	NA
HMN171220_DSO-NA	HMN171220	M	52	NA	NA	CTL	IAV	control	83	1	916	317	112	42	NA
HMN171231_DSO-NA	HMN171231	M	36	NA	NA	CTL	IAV	control	25	0	896	170	255	9	NA
HMN171230_DSO-NA	HMN171230	M	32	NA	NA	CTL	IAV	control	101	5	498	330	130	27	NA
HMN171216_DSO-NA	HMN171216	M	38	NA	NA	CTL	IAV	control	281	4	578	231	135	33	NA
HMN171234_DSO-NA	HMN171234	M	44	NA	NA	CTL	IAV	control	37	5	729	243	236	36	NA
HMN171240_DSO-NA	HMN171240	M	24	NA	NA	CTL	IAV	control	58	2	598	364	116	20	NA
HMN171219_DSO-NA	HMN171219	M	42	NA	NA	CTL	IAV	control	92	4	825	227	141	19	NA
HMN171221_DSO-NA	HMN171221	M	40	NA	NA	CTL	IAV	control	353	3	1374	237	170	87	NA
HMN171222_DSO-NA	HMN171222	M	41	NA	NA	CTL	IAV	control	147	10	814	263	115	66	NA
HMN171239_DSO-NA	HMN171239	M	48	NA	NA	CTL	IAV	control	69	12	770	421	161	31	NA
HMN171224_DSO-NA	HMN171224	M	54	NA	NA	CTL	IAV	control	109	7	726	114	64	14	NA
HMN171226_DSO-NA	HMN171226	M	45	NA	NA	CTL	IAV	control	113	3	924	149	191	60	NA
HMN171242_DSO-NA	HMN171242	M	45	NA	NA	CTL	IAV	control	44	0	644	157	112	13	NA
HMN171237_DSO-NA	HMN171237	M	30	NA	NA	CTL	IAV	control	32	0	738	306	152	46	NA
HMN171223_DSO-NA	HMN171223	M	53	NA	NA	CTL	IAV	control	333	6	814	131	133	62	NA
HMN171243_DSO-NA	HMN171243	M	27	NA	NA	CTL	IAV	control	210	3	714	179	72	53	NA
HMN171244_DSO-NA	HMN171244	M	52	NA	NA	CTL	IAV	control	158	1	711	570	109	48	NA
HMN171228_DSO-NA	HMN171228	M	33	NA	NA	CTL	IAV	control	244	1	893	257	56	39	NA
HMN171225_DSO-NA	HMN171225	M	54	NA	NA	CTL	IAV	control	90	0	875	152	207	82	NA
HMN171217_DSO-NA	HMN171217	M	21	NA	NA	CTL	IAV	control	84	2	941	176	142	87	NA
HMN171235_DSO-NA	HMN171235	M	28	NA	NA	CTL	IAV	control	69	2	1020	488	221	34	NA
HMN171236_DSO-NA	HMN171236	M	25	NA	NA	CTL	IAV	control	16	3	754	109	111	12	NA
HMN171241_DSO-NA	HMN171241	M	45	NA	NA	CTL	IAV	control	138	3	1055	130	76	42	NA
HMN171227_DSO-NA	HMN171227	M	45	NA	NA	CTL	IAV	control	114	2	755	338	239	47	NA

### Sheet: summary_by_severity
Meta data stratified by disease state group. Basic demographic information per severity group.
	Variable	Entries	All	Control	Moderate	Severe	Critical	Follow-up
	n		208	106	16	17	30	39
	Age	mean (mix - max)	51.3 (21 - 88)	44.4 (21 - 70)	59.6 (30 - 87)	61.9 (26 - 88)	61.4 (33 - 85)	54.5 (26 - 78)
	Sex
		Male	168 (80.8%)	100 (94.3%)	9 (56.3%)	13 (76.5%)	19 (63.3%)	27 (69.2%)
		Female	40 (19.2%)	6 (5.7%)	7 (43.7%)	4 (23.5)	11 (36.7%)	12 (30.8%)
	DSO	mean (mix - max)	56.8 (6 - 370)	na	11.8 (6 - 18)	11.4 (7 - 18)	12.7 (8 - 20)	128.8 (31 - 370)
	BMI	mean (mix - max)	29.1 (18.6 - 57.8)	na	25.3 (18.6 - 36.3)	29.0 (25.0 - 37.7)	30.9 (22.3 - 57.8)	28.7 (18.6 - 57.8)
		n missing values	151	106	8	12	6	19
