## Supplemental Table 7 for "Widespread gene-environment interactions shape the immune response to SARS-CoV-2 infection in hospitalized COVID-19 patients"

### Sheet: colocalization_results
Table S7: GWAS-eQTL colocalization results. Colocalization results for eQTL and HGI GWAS phenotypes across cell types and disease states. Only hits with PP4 > 0.80 are shown.
rsid: SNP rsID (GRCh38 build)
chr: chromosome
position: genomic position of the SNP
gene: eQTL gene being tested for colocalization
HGI_pheno: COVID-19 disease severity phenotype defined by the HGI (A2 = critical illness, B2 = hospitalization)
eQTL_celltype_disease-state: cell type and disease state combination in which the colocalization signal was identified
PP.H0.abf: posterior probability of no GWAS or eQTL association
PP.H1.abf: posterior probability of only an eQTL association
PP.H2.abf: posterior probability of only a GWAS association
PP.H3.abf: posterior probability of both a GWAS and eQTL association but with two independent SNPs
PP.H4.abf: posterior probability of colocalization, i.e., both a GWAS and eQTL association with one shared SNP
GWAS_pvalue: p-value for the GWAS association
rsid	chr	position	gene	HGI_pheno	eQTL_celltype_disease-state	PP.H0.abf	PP.H1.abf	PP.H2.abf	PP.H3.abf	PP.H4.abf	GWAS_pvalue
rs1029740	7	22833967	TOMM7	A2_EUR	B_control	0.00867691	0.0198294	0.0213908	0.0479824	0.902121	4.8472e-06
rs1029740	7	22833967	TOMM7	A2_EUR	CD4_T_control	1.38039e-11	0.0256502	3.403e-11	0.0623222	0.912028	4.8472e-06
rs1029740	7	22833967	TOMM7	A2_EUR	CD8_T_control	9.34776e-07	0.00921582	2.30446e-06	0.0217503	0.969031	4.8472e-06
rs1029740	7	22833967	TOMM7	A2_EUR	CD14_monocytes_control	0.00136962	0.0103246	0.00337646	0.0244922	0.960437	4.8472e-06
rs9636867	21	33237639	IFNAR2	A2_EUR	CD4_T_baseline_inf	7.12909e-29	2.24808e-29	0.124801	0.038518	0.836681	3.4704e-34
rs1029740	7	22833967	TOMM7	A2_EUR	CD14_monocytes_baseline_inf	0.000163348	0.00505761	0.000402693	0.0114854	0.982891	4.8472e-06
rs414215	6	29938995	HLA-G	A2_EUR	CD14_monocytes_baseline_inf	1.80631e-06	7.41043e-06	0.00992361	0.0397614	0.950306	7.7357e-10
rs1029740	7	22833967	TOMM7	A2_EUR	CD14_monocytes_followup_inf	8.80114e-05	0.0288842	0.000216918	0.0702892	0.900522	4.8472e-06
rs414215	6	29938995	HLA-G	A2_EUR	CD14_monocytes_followup_inf	1.7834e-06	8.90193e-06	0.0097977	0.0479636	0.942228	7.7357e-10
rs1029740	7	22833967	TOMM7	A2_EUR	CD16_monocytes_followup_inf	1.18336e-06	0.0314172	2.91658e-06	0.0765406	0.892038	4.8472e-06
rs414215	6	29938995	HLA-G	A2_EUR	NK_followup_inf	2.6658e-07	2.77475e-05	0.00146455	0.151594	0.846914	7.7357e-10
rs1011082	17	39912261	ORMDL3	B2_EUR	CD8_T_control	0.0144059	0.0631834	0.0125092	0.0540087	0.855893	7.2218e-05
rs9636867	21	33237639	IFNAR2	B2_EUR	CD4_T_baseline_inf	7.07271e-31	2.22552e-31	0.123325	0.0379673	0.838707	2.0488e-36
rs1011082	17	39912261	ORMDL3	B2_EUR	CD8_T_baseline_inf	0.0221165	0.0829158	0.0192047	0.0711944	0.804569	7.2218e-05
rs7246757	19	45687273	SNRPD2	B2_EUR	CD14_monocytes_baseline_inf	0.0211833	0.0233918	0.0418438	0.0453381	0.868243	1.9185e-05
rs414215	6	29938995	HLA-G	B2_EUR	CD14_monocytes_baseline_inf	1.71885e-05	7.05352e-05	0.00935512	0.0374368	0.95312	1.359e-08
rs475359	1	64998426	JAK1	B2_EUR	CD16_monocytes_baseline_inf	0.00214058	0.000901982	0.0749593	0.0306946	0.891304	3.2424e-06
rs414215	6	29938995	HLA-G	B2_EUR	CD14_monocytes_followup_inf	1.76204e-05	8.80091e-05	0.0095902	0.046957	0.943347	1.359e-08
rs414215	6	29938995	HLA-G	B2_EUR	NK_followup_inf	3.18777e-06	0.000332068	0.00173499	0.179915	0.818015	1.359e-08
